# Diverse regulatory pathways modulate “bet hedging” of competence induction in epigenetically-differentiated phase variants of *Streptococcus pneumoniae*

**DOI:** 10.1101/2022.03.07.483185

**Authors:** Min Jung Kwun, Alexandru V. Ion, Marco R. Oggioni, Stephen D. Bentley, Nicholas J. Croucher

## Abstract

Despite enabling *Streptococcus pneumoniae* to acquire antibiotic resistance and evade vaccine-induced immunity, transformation occurs at variable rates across pneumococci. Phase variants of isolate RMV7, distinguished by altered methylation patterns driven by the translocating variable restriction-modification (*tvr*) locus, differed significantly in their transformation efficiencies and biofilm thicknesses. These differences were replicated when the corresponding *tvr* alleles were introduced into an RMV7 derivative lacking the locus. RNA-seq identified differential expression of the type 1 pilus, causing the variation in biofilm formation, and inhibition of competence induction in the less transformable variant, RMV7_domi_. This was partly attributable to lower expression of ManLMN in RMV7_domi_, which promoted competence induction through importing *N*-acetylglucosamine. This effect was potentiated by orthologues of the gram-negative competence regulatory machinery. Furthermore, a phage-related chromosomal island was more active in RMV7_domi_, which inhibited transformation by increasing expression of the stress response proteins ClpP and HrcA. However, HrcA increased competence induction in the other variant, with its effects depending on Ca^2+^ supplementation or heat shock. Hence the heterogeneity in transformation efficiency likely reflects the diverse signalling pathways by which it is affected. This regulatory complexity will modulate population-wide responses to synchronising quorum sensing signals to produce co-ordinated yet stochastic “bet hedging” behaviour.
