## Supplementary table S3 for "Diverse regulatory pathways modulate “bet hedging” of competence induction in epigenetically-differentiated phase variants of *Streptococcus pneumoniae*"

### Sheet: Sheet1
CDS	Gene	Pre-CSP expression	Dominant variant 10 min post-CSP expression	Dominant variant 20 min post-CSP expression	Rare variant 10 min post-CSP expression	Rare variant 20 min post-CSP expression
IONPJBJN_01426	tvrR	Upregulated in dominant variant			Downregulated in rare variant after 10 min	Downregulated in rare variant after 20 min
IONPJBJN_02012	piuA	Upregulated in rare variant				Upregulated in rare variant after 20 min
IONPJBJN_02011	piuB	Upregulated in rare variant
IONPJBJN_02009	piuD	Upregulated in rare variant
IONPJBJN_02010	piuC	Upregulated in rare variant
IONPJBJN_00052	rlrA	Upregulated in rare variant			Upregulated in rare variant after 10 min	Upregulated in rare variant after 20 min
IONPJBJN_00050	rrgB	Upregulated in rare variant			Upregulated in rare variant after 10 min
IONPJBJN_00213	manN	Upregulated in rare variant
IONPJBJN_00211	manL	Upregulated in rare variant
IONPJBJN_01846	amyS	Upregulated in dominant variant			Downregulated in rare variant after 10 min	Downregulated in rare variant after 20 min
IONPJBJN_00049	rrgC	Upregulated in rare variant			Upregulated in rare variant after 10 min
IONPJBJN_00212	manM	Upregulated in rare variant
IONPJBJN_00513		Upregulated in dominant variant
IONPJBJN_00030		Upregulated in rare variant
IONPJBJN_01032	csbD	Upregulated in dominant variant			Downregulated in rare variant after 10 min	Downregulated in rare variant after 20 min
IONPJBJN_00524		Upregulated in dominant variant
IONPJBJN_00506		Upregulated in dominant variant				Downregulated in rare variant after 20 min
IONPJBJN_01034	yqhY	Upregulated in dominant variant			Downregulated in rare variant after 10 min	Downregulated in rare variant after 20 min
IONPJBJN_02029	queT	Upregulated in rare variant
IONPJBJN_01510		Upregulated in dominant variant			Downregulated in rare variant after 10 min	Downregulated in rare variant after 20 min
IONPJBJN_00514		Upregulated in dominant variant
IONPJBJN_00512		Upregulated in dominant variant
IONPJBJN_00511		Upregulated in dominant variant
IONPJBJN_02155	hrcA	Upregulated in dominant variant			Downregulated in rare variant after 10 min
IONPJBJN_01036	accB	Upregulated in dominant variant				Downregulated in rare variant after 20 min
IONPJBJN_00758	adhE	Upregulated in dominant variant			Downregulated in rare variant after 10 min	Downregulated in rare variant after 20 min
IONPJBJN_01035	accC	Upregulated in dominant variant			Downregulated in rare variant after 10 min	Downregulated in rare variant after 20 min
IONPJBJN_00517		Upregulated in dominant variant
IONPJBJN_00526		Upregulated in dominant variant
IONPJBJN_00208	adeQ	Upregulated in rare variant				Upregulated in rare variant after 20 min
IONPJBJN_00521		Upregulated in dominant variant				Downregulated in rare variant after 20 min
IONPJBJN_00515		Upregulated in dominant variant
IONPJBJN_02085	gloA	Upregulated in rare variant
IONPJBJN_00555		Upregulated in rare variant
IONPJBJN_01339	ciaH	Upregulated in dominant variant				Downregulated in rare variant after 20 min
IONPJBJN_02015	spr0931	Upregulated in dominant variant				Downregulated in rare variant after 20 min
IONPJBJN_00519		Upregulated in dominant variant
IONPJBJN_00522		Upregulated in dominant variant
IONPJBJN_01033	amaP	Upregulated in dominant variant			Downregulated in rare variant after 10 min	Downregulated in rare variant after 20 min
IONPJBJN_00962	treB	Upregulated in dominant variant			Downregulated in rare variant after 10 min	Downregulated in rare variant after 20 min
IONPJBJN_02086	rplT	Upregulated in rare variant
IONPJBJN_02152		Upregulated in dominant variant
IONPJBJN_00419	rpsD	Upregulated in rare variant
IONPJBJN_00051	rrgA	Upregulated in rare variant
IONPJBJN_00504		Upregulated in dominant variant				Downregulated in rare variant after 20 min
IONPJBJN_01338	ciaR	Upregulated in dominant variant				Downregulated in rare variant after 20 min
IONPJBJN_00508		Upregulated in dominant variant
IONPJBJN_02067	ppmA	Upregulated in dominant variant				Downregulated in rare variant after 20 min
IONPJBJN_01454	trmB	Upregulated in rare variant
IONPJBJN_01931	nfr1	Upregulated in dominant variant			Downregulated in rare variant after 10 min	Downregulated in rare variant after 20 min
IONPJBJN_00525		Upregulated in dominant variant
IONPJBJN_00518		Upregulated in dominant variant
IONPJBJN_00090	acpA_1	Upregulated in rare variant
IONPJBJN_00534	comC		Upregulated in dominant variant after 10 min	Upregulated in dominant variant after 20 min	Upregulated in rare variant after 10 min	Upregulated in rare variant after 20 min
IONPJBJN_00535	comD		Upregulated in dominant variant after 10 min	Upregulated in dominant variant after 20 min	Upregulated in rare variant after 10 min	Upregulated in rare variant after 20 min
IONPJBJN_00080	briC			Upregulated in dominant variant after 20 min	Upregulated in rare variant after 10 min	Upregulated in rare variant after 20 min
IONPJBJN_00536	comE			Upregulated in dominant variant after 20 min	Upregulated in rare variant after 10 min	Upregulated in rare variant after 20 min
IONPJBJN_01276	csbD			Upregulated in dominant variant after 20 min
IONPJBJN_00911	ssbB				Upregulated in rare variant after 10 min	Upregulated in rare variant after 20 min
IONPJBJN_01321					Upregulated in rare variant after 10 min	Upregulated in rare variant after 20 min
IONPJBJN_01780	dprA				Upregulated in rare variant after 10 min	Upregulated in rare variant after 20 min
IONPJBJN_00764					Upregulated in rare variant after 10 min	Upregulated in rare variant after 20 min
IONPJBJN_00365	cibA				Upregulated in rare variant after 10 min	Upregulated in rare variant after 20 min
IONPJBJN_00466					Upregulated in rare variant after 10 min	Upregulated in rare variant after 20 min
IONPJBJN_00366	cibB				Upregulated in rare variant after 10 min	Upregulated in rare variant after 20 min
IONPJBJN_00739	ubiE				Upregulated in rare variant after 10 min	Upregulated in rare variant after 20 min
IONPJBJN_00476	comW				Upregulated in rare variant after 10 min	Upregulated in rare variant after 20 min
IONPJBJN_02093	comEA				Upregulated in rare variant after 10 min	Upregulated in rare variant after 20 min
IONPJBJN_00465					Upregulated in rare variant after 10 min	Upregulated in rare variant after 20 min
IONPJBJN_00467					Upregulated in rare variant after 10 min	Upregulated in rare variant after 20 min
IONPJBJN_00735	comYD				Upregulated in rare variant after 10 min	Upregulated in rare variant after 20 min
IONPJBJN_01030	cilC				Upregulated in rare variant after 10 min	Upregulated in rare variant after 20 min
IONPJBJN_01099	natA				Upregulated in rare variant after 10 min	Upregulated in rare variant after 20 min
IONPJBJN_02089	orfD				Upregulated in rare variant after 10 min	Upregulated in rare variant after 20 min
IONPJBJN_00874	cinA				Upregulated in rare variant after 10 min	Upregulated in rare variant after 20 min
IONPJBJN_01652	ribF				Upregulated in rare variant after 10 min
IONPJBJN_00870					Upregulated in rare variant after 10 min	Upregulated in rare variant after 20 min
IONPJBJN_01326	pieC				Upregulated in rare variant after 10 min	Upregulated in rare variant after 20 min
IONPJBJN_02092	comEC				Upregulated in rare variant after 10 min	Upregulated in rare variant after 20 min
IONPJBJN_01632					Upregulated in rare variant after 10 min	Upregulated in rare variant after 20 min
IONPJBJN_01100	natB				Upregulated in rare variant after 10 min	Upregulated in rare variant after 20 min
IONPJBJN_02070	coiA				Upregulated in rare variant after 10 min	Upregulated in rare variant after 20 min
IONPJBJN_00737	comYF				Upregulated in rare variant after 10 min	Upregulated in rare variant after 20 min
IONPJBJN_00564	comFA				Upregulated in rare variant after 10 min
IONPJBJN_00738	comYG				Upregulated in rare variant after 10 min	Upregulated in rare variant after 20 min
IONPJBJN_00571	cbpD				Upregulated in rare variant after 10 min
IONPJBJN_00875	recA				Upregulated in rare variant after 10 min	Upregulated in rare variant after 20 min
ncRNA_00075	TPP_00075				Upregulated in rare variant after 10 min
IONPJBJN_02090	orfE				Upregulated in rare variant after 10 min	Upregulated in rare variant after 20 min
IONPJBJN_00565	comFC				Upregulated in rare variant after 10 min
IONPJBJN_00736	comYE				Upregulated in rare variant after 10 min	Upregulated in rare variant after 20 min
IONPJBJN_00733	comYB				Upregulated in rare variant after 10 min	Upregulated in rare variant after 20 min
IONPJBJN_01324	pieA				Upregulated in rare variant after 10 min	Upregulated in rare variant after 20 min
IONPJBJN_00734	comYC				Upregulated in rare variant after 10 min	Upregulated in rare variant after 20 min
IONPJBJN_01029					Upregulated in rare variant after 10 min
IONPJBJN_00471	radA				Upregulated in rare variant after 10 min
IONPJBJN_00473	dut				Upregulated in rare variant after 10 min
IONPJBJN_00484					Upregulated in rare variant after 10 min
IONPJBJN_00775	comX				Upregulated in rare variant after 10 min
IONPJBJN_01325	pieB				Upregulated in rare variant after 10 min
IONPJBJN_00098					Downregulated in rare variant after 10 min	Downregulated in rare variant after 20 min
IONPJBJN_00455	comA				Upregulated in rare variant after 10 min
IONPJBJN_00345					Upregulated in rare variant after 10 min
IONPJBJN_00454	comB				Upregulated in rare variant after 10 min
IONPJBJN_00290					Upregulated in rare variant after 10 min
IONPJBJN_00475	purA				Upregulated in rare variant after 10 min
IONPJBJN_01919	tcyN				Downregulated in rare variant after 10 min	Downregulated in rare variant after 20 min
IONPJBJN_01028					Upregulated in rare variant after 10 min
IONPJBJN_00472					Upregulated in rare variant after 10 min
IONPJBJN_00817	cbf1				Upregulated in rare variant after 10 min
IONPJBJN_01930	nfr2				Downregulated in rare variant after 10 min	Downregulated in rare variant after 20 min
IONPJBJN_00730	adh				Downregulated in rare variant after 10 min
IONPJBJN_00665	malX				Downregulated in rare variant after 10 min	Downregulated in rare variant after 20 min
IONPJBJN_01425	Janus				Downregulated in rare variant after 10 min	Downregulated in rare variant after 20 min
IONPJBJN_02091	orfF				Upregulated in rare variant after 10 min
IONPJBJN_01920	yxeN				Downregulated in rare variant after 10 min	Downregulated in rare variant after 20 min
IONPJBJN_00474	ccnC				Upregulated in rare variant after 10 min
IONPJBJN_00210	adhP				Downregulated in rare variant after 10 min	Downregulated in rare variant after 20 min
IONPJBJN_01929	apbE				Downregulated in rare variant after 10 min
IONPJBJN_00732	comYA				Upregulated in rare variant after 10 min
ncRNA_00059	csRNA3				Upregulated in rare variant after 10 min
IONPJBJN_02118	yidA				Downregulated in rare variant after 10 min
IONPJBJN_01925					Downregulated in rare variant after 10 min	Downregulated in rare variant after 20 min
IONPJBJN_01565	moeZ				Downregulated in rare variant after 10 min
IONPJBJN_02056					Downregulated in rare variant after 10 min
IONPJBJN_00766	nadC				Upregulated in rare variant after 10 min	Upregulated in rare variant after 20 min
IONPJBJN_01633					Upregulated in rare variant after 10 min
IONPJBJN_01958	ptsG_2				Downregulated in rare variant after 10 min	Downregulated in rare variant after 20 min
IONPJBJN_01564					Downregulated in rare variant after 10 min
IONPJBJN_00152	dexB				Downregulated in rare variant after 10 min
IONPJBJN_01827	mecA				Downregulated in rare variant after 10 min
IONPJBJN_00876	mepA				Upregulated in rare variant after 10 min
IONPJBJN_02080	ybeY				Downregulated in rare variant after 10 min
IONPJBJN_01162	tpx				Upregulated in rare variant after 10 min
IONPJBJN_01857	glnH_2				Downregulated in rare variant after 10 min
IONPJBJN_01345	gph_2				Downregulated in rare variant after 10 min
IONPJBJN_00755					Downregulated in rare variant after 10 min
IONPJBJN_00342	tcyA				Downregulated in rare variant after 10 min
IONPJBJN_00816					Upregulated in rare variant after 10 min
IONPJBJN_00469					Upregulated in rare variant after 10 min
IONPJBJN_01316					Downregulated in rare variant after 10 min
IONPJBJN_01746	coaBC_1				Downregulated in rare variant after 10 min
IONPJBJN_01255	def_1				Upregulated in rare variant after 10 min
IONPJBJN_00128	gpsB				Downregulated in rare variant after 10 min
IONPJBJN_01924					Downregulated in rare variant after 10 min
IONPJBJN_01969	clpP				Downregulated in rare variant after 10 min
IONPJBJN_00007	glnR_1				Downregulated in rare variant after 10 min
IONPJBJN_00016	glnR_2				Downregulated in rare variant after 10 min
IONPJBJN_01613	dnaG					Upregulated in rare variant after 20 min
ncRNA_00074	Purine_00074					Upregulated in rare variant after 20 min
IONPJBJN_01163	psaA					Downregulated in rare variant after 20 min
IONPJBJN_01165	fecE					Downregulated in rare variant after 20 min
IONPJBJN_00498						Downregulated in rare variant after 20 min
IONPJBJN_00963	treA					Downregulated in rare variant after 20 min

### Sheet: Sheet2
IONPJBJN_00535	comD
IONPJBJN_00536	comE
IONPJBJN_00734	comYC
IONPJBJN_00735	comYD
IONPJBJN_00736	comYE
IONPJBJN_00737	comYF
IONPJBJN_00738	comYG
IONPJBJN_00476	comW
IONPJBJN_00049	rrgC
IONPJBJN_00050	rrgB
IONPJBJN_00080	briC
IONPJBJN_01032	csbD
IONPJBJN_01033	amaP
IONPJBJN_01034	yqhY
IONPJBJN_01035	accC
IONPJBJN_01036	accB
IONPJBJN_00365	cibA
IONPJBJN_00366	cibB
IONPJBJN_00565	comFC
IONPJBJN_00775	comX
IONPJBJN_01100	natB
IONPJBJN_01030	cilC
IONPJBJN_00534	comC
IONPJBJN_02091	orfF
IONPJBJN_02090	orfE
IONPJBJN_02089	orfD
IONPJBJN_02009	piuD
IONPJBJN_02010	piuC
IONPJBJN_02011	piuB
IONPJBJN_02012	piuA
IONPJBJN_00911	ssbB
IONPJBJN_00571	cbpD
IONPJBJN_00732	comYA
IONPJBJN_00733	comYB
IONPJBJN_00455	comA
IONPJBJN_00454	comB
IONPJBJN_01426	tvrR
IONPJBJN_01425	Janus
IONPJBJN_01338	ciaR
IONPJBJN_01339	ciaH
IONPJBJN_00210	adhP
IONPJBJN_00211	manL
IONPJBJN_00212	manM
IONPJBJN_00213	manN
IONPJBJN_01037	mgrA
IONPJBJN_01276	csbD
IONPJBJN_01760	yidA
IONPJBJN_00730	adh
IONPJBJN_01099	natA
IONPJBJN_02118	yidA
IONPJBJN_00817	cbf1
IONPJBJN_01324	pieA
IONPJBJN_01325	pieB
IONPJBJN_01326	pieC
IONPJBJN_01037	mgrA
IONPJBJN_01032	csbD
IONPJBJN_01033	amaP
IONPJBJN_01034	yqhY
IONPJBJN_01035	accC
IONPJBJN_01036	accB
IONPJBJN_00052	rlrA
IONPJBJN_00051	rrgA
IONPJBJN_00050	rrgB
IONPJBJN_00049	rrgC
IONPJBJN_00048	srtB
IONPJBJN_00047	srtC
IONPJBJN_00046	srtD
IONPJBJN_01276	csbD_2
IONPJBJN_00236	ccnA
IONPJBJN_00235	ccnB
IONPJBJN_00474	ccnC
IONPJBJN_00211	manL
IONPJBJN_00212	manM
IONPJBJN_00213	manN
IONPJBJN_01413	spr0782
IONPJBJN_02067	ppmA
IONPJBJN_02015	spr0931
IONPJBJN_01785	lic1
IONPJBJN_01121	axe
IONPJBJN_00824	spr1787
IONPJBJN_00666	malM
IONPJBJN_00667	malP
IONPJBJN_00531	htrA
IONPJBJN_00530	parB
ncRNA_00042	csRNA1
ncRNA_00049	csRNA2
ncRNA_00059	csRNA3
ncRNA_00069	csRNA4
ncRNA_00072	csRNA5
IONPJBJN_01639	yjbK
IONPJBJN_01640	relQ
IONPJBJN_01641	ppnK
IONPJBJN_01642	rluA
